# CRISPR-mediated biocontainment

**DOI:** 10.1101/2020.02.03.922146

**Authors:** Oscar Castanon, Cory J. Smith, Parastoo Khoshakhlagh, Raphael Ferreira, Marc Güell, Khaled Said, Ramazan Yildiz, Matthew Dysart, Stan Wang, David Thompson, Hannu Myllykallio, George M. Church

**Affiliations:** Department of Genetics, Harvard Medical School, Boston, Massachusetts, USA; Wyss Institute for Biologically Inspired Engineering, Boston, Massachusetts, USA; LOB, Ecole Polytechnique, CNRS, INSERM, Institut Polytechnique de Paris, 91128 Palaiseau, France; Pompeu Fabra University, Barcelona Biomedical Research Park, 08003-Barcelona (SPAIN)

## Abstract

We have exploited the repetitive nature of transposable elements of the human genome to generate synthetic circuits. Transposable elements such as LINE-1 and Alu have successfully replicated in mammalian genomes throughout evolution to reach a copy number ranging from thousands to more than a million. Targeting these repetitive elements with programmable DNA nucleases such as CRISPR-Cas9 rapidly induce extremely high levels of cell death. We use this genotoxic feature to build synthetic biocontainment circuits: CRISPR defense system (CRISPR-DS) capable of preventing CRISPR genome editing, and we introduce the proof-of-concept of CRISPR Safety-Switch, an inducible, stringent and non-leaky kill-switch capable of clearing out cell lines resistant to DNA breaks.
