## Supplementary Tables for "CRISPR-mediated biocontainment"

### Sheet: Sheet1
Supplementary Table 1 | Most referenced Cas9 orthologs
Name	PAM	Bacterial species	Publication date	# of publications on Pubmed
spCas9	NGG	Streptococcus pyogenes	2012	11252
NmCas9	NNNNGATT	Neisseria meningitidis	2013	6
StCas9	NNAGAAW	Streptococcus thermophilus	2013	6
SaCas9	NNGRRT	Staphylococcus aureus	2015	71
Cas12a	TTTV	Acidaminococcus, lachnospiraceae	2015	311
FnCas9	NGG	Francisella novicida	2016	6
CjCas9	NNNVRYAC	Campylobacter jejuni	2017	8
Supplementary Table 2 | sgRNA sequences
Name	Sequence	PAM	Target
sgRNA-Alu	CAGGCGTGAGCCACCGCGCC	CGG	Alu consensus
sgRNA-L1	ATTTTGGAATAGGTGTGGTG	TGG	LINE-1 ORF2
sgRNA-control	GAGACGATTAATGCGTCTCG	NGG	Non-human sgRNA control
sgRNA-JAK2	AATTATGGAGTATGTGTCTG	TGG	JAK2 gene
sgRNA-POLE2	GGGCAGACATAAAGAGGTAG	NGG	DNA Polymerase Epsilon 2 gene
sgRNA-GTF2B	GAAAGCGCTAGAAACCAGTG	NGG	General Transcription Factor IIB
Supplementary Table 3 | Primer sequences
Name	Illumina adaptor	Genomic primer
SB-JAK2-F	CTTTCCCTACACGACGCTCTTCCGATCT	TATGGAACAACAGTCAAACAACAATTC
SB-JAK2-R	GGAGTTCAGACGTGTGCTCTTCCGATCT	AAAACAGATGCTCTGAGAAAGGC
Sanger-JAK2-F	N/A	CGTTGATGGCAGTTGCAGGTC
Sanger-JAK2-R	N/A	GTACTGAAAAGGCCAGTTATTCC
U6-NheI-F	N/A	GCAGCTAGCGAGGGCCTATTTCCCATGATT
sgRNA-BamHI-R	N/A	TGCGGATCCAACGCGGAACTCCATATATGG
